# Screening for Pea Seed-borne Mosaic Virus Resistance (PSbMV) in Lentil and Development of Associated KASP Markers

**DOI:** 10.64898/2026.10.09.758073

**Authors:** Giri Raj Paudel, Dinesh Babu Paudel, Ana Priscilla Montenegro Alonso, Kirstin E. Bett, Sean M. Prager

## Abstract

Lentil (*Lens culinaris* M.) is one of the most important legume crops grown worldwide, valued for its high nutritional content and its role in improving soil health. Pea seed-borne mosaic virus (PSbMV) poses a significant threat to lentil production worldwide, highlighting the need to identify resistant germplasm and incorporate the trait into breeding programs for sustainable disease management. Although lentil lines carrying recessive resistance to PSbMV have been reported, the underlying resistance genes have not been characterized in detail, and no resistance-associated molecular markers are currently available. In this study, a diversity panel of 86 lentil lines was screened using rub inoculation under controlled conditions, followed by phenotyping through quantitative PCR assays. Virus titer in the inoculated and upper systemically infected leaves was measured and normalized with the expression of host reference gene as an internal control. Inoculated leaves showed higher virus titers, but titers in systemically infected leaves were low in some, but not all, lines, including the previously reported lines carrying the recessive gene *sbv*, which grouped as resistant lines. In pea, certain amino acid substitutions in eIF4E are associated with recessive resistance to PSbMV. To test if the lentil homolog acts in similar fashion, cDNAs from selected resistant and susceptible lines were sequenced and analyzed. Consistent with pea, several amino acid substitutions in lentil eIF4E were associated with resistance. Nucleotide polymorphisms underlying these amino acid substitutions were used to develop Kompetitive Allele-Specific PCR (KASP) primer sets, which effectively distinguished resistant from susceptible lentil lines.
