## Supplementary file 1 for "Screening for Pea Seed-borne Mosaic Virus Resistance (PSbMV) in Lentil and Development of Associated KASP Markers"

### Sheet: a. all CTs and Call
lines	inoculated CTV_Rep1	inoculated CTL_Rep1	inoculated ΔCT_Rep1	inoculated CTV_Rep2	inoculated CTL_Rep2	inoculated ΔCT_Rep2	inoculated CTV_Rep3	inoculated CTL_Rep3	inoculated ΔCT_Rep3	average inoculated ΔCT	systemic CTV_Rep1	systemic CTL_Rep1	systemic ΔCT_Rep1	Resistant/Susceptible_Rep1	C221A Call	G319A Call	G352A Call	systemic CTV_Rep2	systemic CTL_Rep2	systemic ΔCT_Rep2	Resistant/Susceptible_Rep2	C221A Call	G319A Call	G352A Call	systemic CTV_Rep3	systemic CTL_Rep3	systemic ΔCT_Rep3	Resistant/Susceptible_Rep3	C221A Call	G319A Call	G352A Call	average systemic ΔCT	concluded reistant/sus	concluded C221A Call	concluded G319A Call	concluded G352A Call
ILL 4804 AGL	17.2151	21.4773	-4.26214	15.4013	20.9485	-5.54715	15.2418	20.2327	-4.99088	-4.93339	15.5318	19.7861	-4.25429	S	C/C	G/G	G/G	13.9691	18.9488	-4.97975	S	C/C	G/G	G/G	13.64	19.3478	-5.70771	S	C/C	G/G	G/G	-4.98059	S	C/C	G/G	G/G
CDC SB-1 AGL	17.6132	23.8224	-6.2092	15.6433	19.6877	-4.04444	16.8454	18.7173	-1.87189	-4.04184	15.4226	18.7761	-3.35349	S	C/C	G/G	G/G	15.0581	20.845	-5.78687	S	C/C	G/G	G/G	13.9808	18.8973	-4.91651	S	C/C	G/G	A/A	-4.68562	S	C/C	G/G	G/G
PI 432085 LSP AGL	14.8585	18.7631	-3.90454	15.4795	19.2701	-3.79065	16.0075	20.0293	-4.02179	-3.90566	13.4441	18.2468	-4.80266	S	C/C	G/G	A/A	15.2355	19.6238	-4.38827	S	C/C	G/G	G/G	12.8563	17.3522	-4.49598	S	C/C	G/G	G/G	-4.5623	S	C/C	G/G	G/G
PI 432001 LSP AGL	17.5419	19.5593	-2.01734	abs	abs	abs	18.5532	21.6129	-3.0597	-2.53852	15.1066	18.8163	-3.70968	S	C/C	G/G	G/G	abs	abs	abs	abs	C/C	G/G	G/G	15.1777	19.7794	-4.60168	S	C/C	G/G	G/G	-4.15568	S	C/C	G/G	G/G
PI 458503 LSP AGL	16.2821	19.286	-3.00399	16.6923	19.5892	-2.89696	15.646	19.2344	-3.58846	-3.16313	15.7504	19.3928	-3.64243	S	C/C	G/G	G/G	15.5392	18.8906	-3.35137	S	C/C	G/G	G/G	13.4923	18.9105	-5.41824	S	C/C	G/G	G/G	-4.13735	S	C/C	G/G	G/G
ILL 5883 AGL	18.5081	22.3793	-3.87118	16.8586	22.1592	-5.30061	18.5085	22.3072	-3.79869	-4.32349	20.0618	21.2004	-1.13857	S	C/C	G/G	G/G	16.5403	21.223	-4.6827	S	C/C	G/G	G/G	13.9494	19.4426	-5.49318	S	C/C	G/G	G/G	-3.77148	S	C/C	G/G	G/G
ILL 2194 AGL	19.7311	18.9029	0.828279	abs	abs	abs	18.6821	18.0442	0.637909	0.733094	14.0603	17.9189	-3.85858	S	C/C	G/G	G/G	abs	abs	abs	abs	C/C	G/G	G/G	14.9223	18.4239	-3.50156	S	C/C	G/G	G/G	-3.68007	S	C/C	G/G	G/G
PI 420924 LSP AGL	14.9381	18.5705	-3.63235	16.5119	19.6492	-3.13727	15.1475	19.5284	-4.38088	-3.71683	15.6927	20.1433	-4.45061	S	C/C	G/G	A/A	17.2601	20.4778	-3.21774	S	C/C	G/G	G/G	16.9917	19.4169	-2.42525	S	C/C	G/G	A/A	-3.36453	S	C/C	G/G	G/G
CN 105862	17.338	18.4852	-1.14715	abs	abs	abs	28.0849	20.7458	7.33914	3.096	15.5099	18.3241	-2.81417	S	C/C	G/G	G/G	abs	abs	abs	abs	C/C	G/G	G/G	14.1508	17.9973	-3.84651	S	C/C	G/G	G/G	-3.33034	S	C/C	G/G	G/G
ILL 213 AGL	19.8064	22.0553	-2.24891	18.5886	22.0715	-3.48295	15.8416	18.9634	-3.12183	-2.95123	14.5509	18.2124	-3.66154	S	C/C	G/G	G/G	14.7046	17.4852	-2.78059	S	C/C	G/G	G/G	16.6936	19.7788	-3.08516	S	C/C	G/G	G/G	-3.17576	S	C/C	G/G	G/G
PI 472213 LSP AGL	20.2583	19.7691	0.489164	29.8409	20.7049	9.13604	19.1539	20.0434	-0.889492	2.9119	17.2096	19.8498	-2.6402	S	C/C	G/G	G/G	17.757	21.58	-3.82307	S	Undetermined	G/G	G/G	15.5007	18.2344	-2.73372	S	C/C	G/G	G/G	-3.06566	S	C/C	G/G	G/G
PI 299165 AGL	17.998	20.2174	-2.21935	15.7016	18.9816	-3.28002	17.7209	19.991	-2.27009	-2.58982	16.8036	19.6095	-2.80588	S	C/C	G/G	G/G	18.8595	21.5434	-2.68392	S	C/C	G/G	A/A	19.6136	22.722	-3.10846	S	C/C	G/G	G/G	-2.86609	S	C/C	G/G	G/G
PI 518731 LSP AGL	20.1353	19.5746	0.560715	13.9186	17.8276	-3.90894	17.6541	24.7934	-7.13933	-3.49585	21.3618	19.7928	1.56905	S	C/C	G/G	G/G	14.2946	18.4096	-4.11503	S	C/C	G/G	G/G	13.3317	19.0611	-5.72939	S	C/C	G/G	G/G	-2.75846	S	C/C	G/G	G/G
Shasta AGL	14.0859	17.7642	-3.67835	17.3902	19.307	-1.91679	16.1798	21.1149	-4.93507	-3.51007	16.787	20.6414	-3.85441	S	C/C	G/G	G/G	20.3451	21.5379	-1.1928	S	C/C	G/G	G/G	17.4794	20.5537	-3.07424	S	C/C	G/G	G/G	-2.70715	S	C/C	G/G	G/G
PI 426797 LSP AGL	18.7503	20.9737	-2.22337	19.2547	20.3725	-1.11782	19.4935	21.3982	-1.90463	-1.74861	17.0003	19.7363	-2.73594	S	C/C	G/G	G/G	16.9903	20.4884	-3.49808	S	C/C	G/G	G/G	19.9661	20.9102	-0.944132	S	C/C	G/G	G/G	-2.39271	S	C/C	G/G	G/G
ILL 358 AGL	17.802	19.4557	-1.65369	17.8009	20.0145	-2.21368	16.9246	18.5057	-1.58111	-1.81616	14.872	18.598	-3.72596	S	C/C	G/G	G/G	17.7543	20.8312	-3.07688	S	C/C	G/G	G/G	20.6976	19.1514	1.54613	S	C/C	G/G	G/G	-1.75224	S	C/C	G/G	G/G
PI 431809 LSP AGL	16.9063	20.5189	-3.61259	16.2257	19.941	-3.71529	15.07	19.5536	-4.48357	-3.93715	13.5117	17.7059	-4.19427	S	C/C	G/G	G/G	19.6224	19.1885	0.433983	S	C/C	G/G	G/G	18.8726	20.3236	-1.45097	S	C/C	G/G	G/G	-1.73709	S	C/C	G/G	G/G
PI 329167 LSP AGL	17.3038	19.1332	-1.82934	19.2317	20.1794	-0.947727	18.6511	19.3589	-0.707754	-1.16161	22.3282	21.6862	0.642042	S	Undetermined	G/G	G/G	14.1958	18.1342	-3.93845	S	C/C	G/G	G/G	13.5091	14.7831	-1.27404	S	C/C	G/G	G/G	-1.52348	S	C/C	G/G	G/G
ILL 6853 AGL	18.5188	20.1455	-1.6267	19.1731	18.4172	0.755939	18.3069	19.0292	-0.722237	-0.531	23.4399	19.1001	4.33979	S	C/C	G/G	G/G	16.7796	18.6885	-1.90897	S	C/C	G/G	G/G	16.4101	15.7061	0.704018	S	C/C	G/G	G/G	1.04495	S	C/C	G/G	G/G
PI 431923 LSP AGL	abs	abs	abs	21.0888	20.7692	0.319603	21.836	21.5007	0.33531	0.327456	abs	abs	abs	abs	C/C	A/A	G/G	31.5211	22.8945	8.62667	R	C/C	A/A	G/G	31.6946	20.0173	11.6774	R	C/C	A/A	G/G	10.152	R	C/C	A/A	G/G
IG 858 AGL	20.5332	22.571	-2.03781	20.3785	21.7984	-1.41991	21.3006	22.2093	-0.908735	-1.45549	33.3099	20.3213	12.9886	R	A/A	A/A	A/A	32.7956	22.9145	9.88118	R	A/A	A/A	A/A	34.4832	22.9995	11.4836	R	A/A	A/A	A/A	11.4511	R	A/A	A/A	A/A
PI 298357 LSP AGL	20.8976	21.8632	-0.965561	22.5034	22.8062	-0.302774	21.0562	19.9919	1.06431	-0.0680072	37.5088	22.2955	15.2133	R	A/A	A/A	A/A	32.4187	21.1129	11.3058	R	A/A	A/A	A/A	28.2858	19.7684	8.51747	R	A/A	A/A	A/A	11.6789	R	A/A	A/A	A/A
3156-11 AGL	20.0344	23.7666	-3.73218	21.6313	24.88	-3.24866	20.6572	23.7001	-3.04288	-3.34124	35.4515	25.0605	10.391	R	A/A	A/A	A/A	35.4573	23.8299	11.6274	R	A/A	A/A	A/A	38.4245	25.3607	13.0638	R	A/A	A/A	A/A	11.6941	R	A/A	A/A	A/A
PI 432002 LSP AGL	20.6224	17.377	3.24538	19.1543	17.6516	1.5027	22.2578	19.0304	3.22749	2.65852	36.8571	17.4209	19.4362	R	A/A	A/A	G/G	26.0039	19.7255	6.27836	R	A/A	A/A	G/G	31.7783	21.4173	10.361	R	A/A	A/A	G/G	12.0252	R	A/A	A/A	G/G
IPL 220 AGL	20.8614	19.0395	1.82186	19.4234	17.9594	1.46397	22.4775	19.195	3.28251	2.18945	33.2601	18.532	14.728	R	A/A	G/G	A/A	27.4478	19.6124	7.83545	R	A/A	G/G	A/A	33.5925	19.404	14.1885	R	A/A	G/G	A/A	12.2507	R	A/A	G/G	A/A
CDC LeMay AGL	25.2373	24.1071	1.13013	23.4076	25.1891	-1.78151	26.1848	25.9831	0.201656	-0.149907	34.6762	20.7334	13.9429	R	A/A	A/A	A/A	33.3197	20.9035	12.4162	R	A/A	A/A	A/A	33.8868	22.6045	11.2822	R	A/A	A/A	A/A	12.5471	R	A/A	A/A	A/A
PI 312175 LSP AGL	27.7452	24.6602	3.08495	25.1173	25.0982	0.0190449	18.3602	19.5465	-1.18636	0.63921	38.2538	20.0618	18.192	R	A/A	A/A	A/A	32.5102	20.6732	11.837	R	A/A	A/A	A/A	28.1185	18.1245	9.99399	R	C/C	G/G	G/G	13.341	R	A/A	A/A	A/A
CDC Redcoat AGL	19.27	19.6783	-0.408321	20.5179	20.6817	-0.16382	20.6693	19.8844	0.784973	0.0709438	34.7211	20.9735	13.7476	R	A/A	A/A	A/A	33.7716	21.6568	12.1148	R	A/A	A/A	A/A	34.7406	20.2859	14.4547	R	A/A	A/A	A/A	13.439	R	A/A	A/A	A/A
ILL 3597 AGL	25.1645	20.5708	4.5937	22.8584	19.8464	3.01202	21.9792	20.3642	1.61493	3.07355	35.4983	20.4102	15.088	R	A/A	G/G	A/A	33.5998	20.2667	13.3331	R	A/A	G/G	A/A	32.3955	20.2604	12.135	R	A/A	G/G	A/A	13.5187	R	A/A	G/G	A/A
ILL 1762 AGL	20.2222	23.8193	-3.59714	19.2826	22.1499	-2.86726	20.3836	22.131	-1.74742	-2.73728	38.2811	22.8088	15.4723	R	A/A	A/A	A/A	40	28.9887	11.0113	R	A/A	A/A	A/A	37.2702	22.4555	14.8147	R	A/A	A/A	A/A	13.7661	R	A/A	A/A	A/A
PI 431888 LSP AGL	30.1335	19.0475	11.086	28.2213	20.1634	8.05788	33.0099	20.4503	12.5596	10.5678	36.5039	20.9255	15.5784	R	A/A	A/A	G/G	33.7942	19.6229	14.1713	R	A/A	A/A	G/G	33.2764	21.2911	11.9853	R	A/A	A/A	G/G	13.9117	R	A/A	A/A	G/G
PI 302398 LSP AGL	25.7611	20.5445	5.21665	24.9334	24.6208	0.312565	16.8275	19.1185	-2.29101	1.0794	39.0432	21.6252	17.418	R	C/C	G/G	G/G	35.0204	21.0074	14.013	R	A/A	G/G	G/G	32.0409	21.3979	10.6429	R	C/C	G/G	G/G	14.0246	R	C/C	G/G	G/G
ILL 8007 AGL	18.917	19.2255	-0.308554	21.8233	19.9796	1.84365	19.4909	18.981	0.509903	0.681666	36.264	23.4599	12.8041	R	C/C	G/G	G/G	40	23.3219	16.6781	R	C/C	G/G	G/G	34.3759	21.5521	12.8238	R	C/C	G/G	G/G	14.102	R	C/C	G/G	G/G
PI 432005 LSP AGL	29.0826	20.3318	8.75079	28.9058	19.3009	9.60486	27.2289	15.46	11.7689	10.0415	35.1139	18.6096	16.5042	R	A/A	A/A	G/G	37.2057	20.6315	16.5742	R	A/A	A/A	G/G	29.4364	20.0294	9.40702	R	A/A	A/A	G/G	14.1618	R	A/A	A/A	G/G
PI 289079 LSP AGL	26.9889	20.9758	6.01315	23.9685	24.2185	-0.25004	28.9566	22.0333	6.92331	4.2288	35.6399	20.2421	15.3977	R	A/A	A/A	A/A	36.1779	19.2649	16.913	R	A/A	A/A	A/A	32.2798	21.5957	10.6842	R	A/A	A/A	A/A	14.3316	R	A/A	A/A	A/A
PI 299164 LSP AGL	17.663	21.3097	-3.64668	17.6134	21.3793	-3.76582	17.7329	20.3201	-2.58723	-3.33324	36.4273	19.2901	17.1372	R	C/C	G/G	G/G	33.6279	20.9322	12.6957	R	C/C	G/G	G/G	36.996	22.8656	14.1304	R	C/C	G/G	G/G	14.6544	R	C/C	G/G	G/G
PI 211052 LSP AGL	28.4321	22.136	6.29617	30.9895	25.9913	4.99818	19.8273	21.6134	-1.78604	3.16944	38.49	20.8256	17.6644	R	C/C	A/A	G/G	30.9572	21.7891	9.16814	R	A/A	G/G	A/A	36.1698	18.7187	17.4511	R	A/A	A/A	G/G	14.7612	R	A/A	A/A	G/G
CDC Rosetown AGL	25.9242	24.3334	1.5908	26.6821	22.4774	4.20469	25.01	21.0896	3.92037	3.23862	40	21.6117	18.3883	R	A/A	A/A	A/A	37.793	22.3983	15.3947	R	A/A	A/A	A/A	30.8999	20.2594	10.6405	R	A/A	A/A	A/A	14.8079	R	A/A	A/A	A/A
CDC Ruby AGL	23.0038	22.5281	0.475687	20.8104	21.534	-0.723593	20.7465	20.7383	0.00814629	-0.0799198	40	21.8719	18.1281	R	A/A	A/A	A/A	40	24.0454	15.9546	R	A/A	A/A	A/A	32.3079	21.791	10.5169	R	A/A	A/A	A/A	14.8665	R	A/A	A/A	A/A
ILL 7663 AGL	21.1297	21.9822	-0.852514	21.1438	22.2976	-1.15388	20.5723	22.6117	-2.03942	-1.34861	34.7061	22.5789	12.1273	R	A/A	A/A	G/G	36.2241	21.6949	14.5292	R	A/A	A/A	G/G	40	22.048	17.952	R	A/A	A/A	G/G	14.8695	R	A/A	A/A	G/G
PI 472380 LSP AGL	22.5535	21.1184	1.43502	23.2012	20.0885	3.11262	21.2123	18.9173	2.29499	2.28087	37.9064	19.6513	18.2552	R	A/A	G/G	A/A	32.7341	18.7148	14.0193	R	A/A	G/G	A/A	35.2246	22.8568	12.3678	R	A/A	G/G	A/A	14.8808	R	A/A	G/G	A/A
CDC Cherie AGL	22.4946	22.2208	0.273794	21.9258	25.1175	-3.19171	19.9368	22.1328	-2.19597	-1.70463	37.8952	21.4948	16.4004	R	A/A	A/A	A/A	36.3168	23.4756	12.8412	R	A/A	A/A	A/A	37.8952	21.9857	15.9095	R	A/A	A/A	A/A	15.0504	R	A/A	A/A	A/A
PI 212610 LSP AGL	26.4084	27.3718	-0.963331	24.2508	21.6079	2.64294	22.6904	22.6737	0.016777	0.565462	32.1879	20.7721	11.4158	R	A/A	A/A	G/G	36.2522	20.4021	15.8501	R	A/A	A/A	G/G	38.37	19.5051	18.8648	R	A/A	A/A	G/G	15.3769	R	A/A	A/A	G/G
ILL 1553 AGL	21.2544	24.3857	-3.13132	18.8911	21.8577	-2.96661	20.7202	23.5391	-2.81885	-2.97226	36.6845	20.4679	16.2165	R	A/A	A/A	A/A	38.2624	22.8841	15.3783	R	A/A	A/A	A/A	36.4677	21.6737	14.794	R	A/A	A/A	A/A	15.4629	R	A/A	A/A	A/A
ILL 5480 AGL	26.6616	19.383	7.2786	26.7672	21.2674	5.49987	27.23	18.9287	8.30137	7.02661	35.3298	20.8115	14.5183	R	A/A	A/A	A/A	34.3048	20.3419	13.963	R	A/A	A/A	A/A	36.7779	18.6876	18.0903	R	A/A	A/A	A/A	15.5239	R	A/A	A/A	A/A
Crimson AGL	30.8104	27.1598	3.65065	26.1487	20.9665	5.18222	24.3719	24.4712	-0.0992699	2.9112	37.274	20.6184	16.6556	R	C/C	G/G	G/G	36.9548	23.9719	12.9829	R	C/C	G/G	G/G	36.6357	19.4128	17.2229	R	C/C	G/G	G/G	15.6205	R	C/C	G/G	G/G
PI 320953 LSP AGL	20.4968	21.8181	-1.32129	20.5702	21.8066	-1.23633	20.8755	21.748	-0.872541	-1.14339	36.2325	21.0862	15.1463	R	A/A	A/A	A/A	36.0974	19.5156	16.5818	R	A/A	A/A	A/A	35.5666	20.1434	15.4231	R	A/A	A/A	A/A	15.7171	R	A/A	A/A	A/A
CDC Maxim	25.3638	27.2936	-1.92983	24.8143	19.8434	4.97087	24.5187	23.0892	1.42943	1.49016	36.0082	19.6956	16.3126	R	A/A	A/A	A/A	35.0398	19.1747	15.8651	R	A/A	A/A	A/A	36.8041	21.785	15.0191	R	A/A	A/A	A/A	15.7322	R	A/A	A/A	A/A
PI 193547 LSP AGL	28.3578	21.1518	7.20607	20.4267	22.5407	-2.11401	18.7083	19.6227	-0.91441	1.39255	34.3362	20.2413	14.0949	R	A/A	A/A	G/G	37.7701	20.3084	17.4616	R	C/C	A/A	G/G	37.1486	21.446	15.7026	R	C/C	A/A	G/G	15.753	R	C/C	A/A	G/G
PI 320941 LSP AGL	17.1374	20.1423	-3.00492	abs	abs	abs	15.9439	20.6647	-4.72081	-3.86286	39.2791	21.9655	17.3136	R	C/C	A/A	G/G	abs	abs	abs	abs	C/C	A/A	G/G	35.2961	21.0396	14.2565	R	C/C	A/A	G/G	15.785	R	C/C	A/A	G/G
PI 431663 LSP AGL	21.9252	19.3235	2.60164	22.7704	22.3283	0.442122	19.9114	19.9415	-0.0301018	1.00455	37.0594	21.1258	15.9336	R	A/A	A/A	G/G	37.012	21.635	15.377	R	A/A	A/A	G/G	38.7285	21.9625	16.7661	R	A/A	A/A	G/G	16.0256	R	A/A	A/A	G/G
PI 299237 LSP AGL	32.0308	24.3525	7.67827	27.6573	23.6543	4.00306	21.6975	23.2586	-1.56112	3.3734	37.9429	19.4227	18.5203	R	C/C	G/G	G/G	34.1357	20.5356	13.6001	R	C/C	G/G	G/G	34.9641	18.9782	15.9859	R	C/C	G/G	G/G	16.0354	R	C/C	G/G	G/G
PI 431728 LSP AGL	21.6772	21.4337	0.243511	23.3724	22.8526	0.519741	22.6139	22.7464	-0.13245	0.210267	40	21.0442	18.9558	R	A/A	A/A	G/G	35.4656	21.6574	13.8082	R	A/A	A/A	G/G	38.0807	22.5056	15.5751	R	A/A	A/A	G/G	16.113	R	A/A	A/A	G/G
ILL 7979 AGL	22.4713	19.1174	3.35388	23.5447	18.9415	4.60316	22.5837	18.3017	4.28207	4.0797	39.4505	18.8915	20.559	R	A/A	G/G	A/A	33.4959	19.5852	13.9106	R	A/A	G/G	A/A	34.3644	20.1409	14.2235	R	A/A	G/G	A/A	16.231	R	A/A	G/G	A/A
ILL 1983 AGL	24.6865	19.2181	5.4684	31.1957	22.8743	8.32135	20.5519	34.9853	-14.4334	-0.21454	35.3682	22.3448	13.0234	R	A/A	A/A	A/A	40	20.5958	19.4042	R	C/C	A/A	G/G	36.4915	20.0126	16.4789	R	A/A	A/A	A/A	16.3022	R	A/A	A/A	A/A
PI 207492 LSP AGL	17.6151	20.7858	-3.17069	18.2093	21.6484	-3.43909	28.4266	21.8101	6.6165	0.00223986	40	21.8677	18.1323	R	A/A	A/A	G/G	37.6795	20.9461	16.7334	R	A/A	A/A	G/G	35.5593	20.8352	14.7241	R	A/A	A/A	G/G	16.5299	R	A/A	A/A	G/G
PI 472327 LSP AGL	20.6241	20.3219	0.30221	21.868	19.6905	2.17751	21.7641	19.8596	1.90449	1.4614	36.0103	21.8237	14.1866	R	A/A	A/A	G/G	36.3739	18.1754	18.1985	R	A/A	A/A	G/G	40	22.7171	17.2829	R	A/A	A/A	G/G	16.556	R	A/A	A/A	G/G
CDC QG-1 AGL	32.8636	23.4815	9.38217	28.7157	19.3708	9.3449	26.8042	18.5128	8.29141	9.00616	37.7522	20.3605	17.3917	R	A/A	A/A	A/A	36.0232	20.6809	15.3423	R	A/A	A/A	A/A	34.2941	17.2839	17.0102	R	A/A	A/A	A/A	16.5814	R	A/A	A/A	A/A
CDC Sedley AGL	27.862	22.5584	5.30362	28.0861	23.2575	4.82862	27.7283	22.525	5.20322	5.11182	40	22.6141	17.3859	R	A/A	A/A	A/A	40	21.635	18.365	R	A/A	A/A	A/A	33.9805	19.9413	14.0392	R	A/A	A/A	A/A	16.5967	R	A/A	A/A	A/A
PI 251786	23.8136	24.8419	-1.02829	23.0957	21.4331	1.66263	22.7617	22.3644	0.397314	0.343887	36.0902	19.6217	16.4685	R	A/A	A/A	A/A	37.4114	20.3287	17.0827	R	A/A	A/A	A/A	37.8386	20.9861	16.8525	R	A/A	A/A	A/A	16.8012	R	A/A	A/A	A/A
PI 472416 LSP AGL	26.7801	22.3182	4.46189	26.0731	23.2055	2.86765	22.3243	22.555	-0.230749	2.36626	36.944	19.3265	17.6175	R	A/A	G/G	A/A	38.2411	20.799	17.4421	R	A/A	G/G	A/A	37.8079	21.4917	16.3161	R	A/A	G/G	A/A	17.1253	R	A/A	G/G	A/A
IG 1706 AGL	21.0893	19.4752	1.61402	26.373	19.29	7.08293	21.347	18.9671	2.37989	3.69228	34.353	17.6484	16.7047	R	C/C	G/G	G/G	38.7595	20.2242	18.5353	R	C/C	G/G	G/G	36.8635	20.586	16.2775	R	C/C	G/G	G/G	17.1725	R	C/C	G/G	G/G
PI 472136 LSP AGL	23.1657	21.0426	2.12308	22.6871	20.8106	1.87645	21.8991	20.4791	1.41994	1.80649	36.9507	20.3123	16.6383	R	A/A	G/G	A/A	40	22.1803	17.8197	R	A/A	G/G	A/A	38.0022	20.605	17.3973	R	A/A	G/G	A/A	17.2851	R	A/A	G/G	A/A
PI 518734 LSP AGL	21.8563	21.931	-0.0746441	22.4846	22.2656	0.219051	23.9864	22.1679	1.81846	0.654288	39.1262	22.331	16.7952	R	A/A	A/A	A/A	40	22.6352	17.3648	R	A/A	A/A	A/A	40	22.2883	17.7117	R	A/A	A/A	A/A	17.2906	R	A/A	A/A	A/A
CDC Impower	24.5014	24.1522	0.349154	25.7142	26.3008	-0.586666	26.1005	26.4612	-0.36064	-0.199384	36.4022	20.717	15.6851	R	A/A	A/A	A/A	35.0992	19.8332	15.266	R	A/A	A/A	A/A	40	19.0215	20.9785	R	A/A	A/A	A/A	17.3099	R	A/A	A/A	A/A
Eston AGL	25.6489	21.2862	4.36272	25.1266	21.29	3.83662	23.3438	21.2574	2.08637	3.42857	38.406	20.7072	17.6988	R	A/A	A/A	A/A	37.3091	20.315	16.9942	R	A/A	A/A	A/A	36.2122	18.8749	17.3374	R	A/A	A/A	A/A	17.3434	R	A/A	A/A	A/A
PI 370481 LSP AGL	26.7579	19.8568	6.90107	24.7973	17.846	6.95135	27.4762	19.3814	8.09486	7.31576	33.3764	19.3073	14.0691	R	A/A	A/A	A/A	35.9663	17.5411	18.4251	R	A/A	A/A	A/A	36.8729	17.1604	19.7125	R	A/A	A/A	A/A	17.4022	R	A/A	A/A	A/A
PI 178952 LSP AGL	27.7652	24.8465	2.91878	27.3838	21.6187	5.76503	26.6112	25.4886	1.12257	3.2688	40	20.9851	19.0149	R	C/C	A/A	G/G	40	24.8909	15.1091	R	C/C	A/A	G/G	38.4212	19.7457	18.6756	R	C/C	A/A	G/G	17.5999	R	C/C	A/A	G/G
ILL 4783 AGL	20.4398	21.4634	-1.02358	22.3635	21.6644	0.699074	22.4605	22.9295	-0.469059	-0.264521	38.7197	23.0858	15.634	R	A/A	A/A	A/A	39.0143	19.2916	19.7227	R	A/A	A/A	A/A	38.1183	20.6562	17.4621	R	A/A	A/A	A/A	17.6063	R	A/A	A/A	A/A
CDC Greenstar	25.6193	19.3435	6.27579	25.4948	21.8898	3.60494	22.9787	21.1267	1.85192	3.91088	40	21.9706	18.0294	R	A/A	A/A	A/A	40	20.2042	19.7958	R	A/A	A/A	A/A	36.291	20.8165	15.4745	R	A/A	A/A	A/A	17.7666	R	A/A	A/A	A/A
PI 643451 AGL	22.2741	21.8237	0.450403	22.5931	18.1754	4.41779	20.414	22.7171	-2.30314	0.855017	40	21.0115	18.9885	R	A/A	A/A	G/G	35.795	18.8094	16.9857	R	A/A	A/A	G/G	40	22.4136	17.5864	R	A/A	A/A	G/G	17.8535	R	A/A	A/A	G/G
PI 431873 LSP AGL	21.3744	22.9415	-1.56709	16.7955	19.4045	-2.60899	20.4406	20.6494	-0.208782	-1.46162	35.5049	18.2576	17.2473	R	C/C	A/A	G/G	35.9143	17.5907	18.3236	R	C/C	A/A	G/G	36.8522	18.7788	18.0734	R	C/C	A/A	G/G	17.8814	R	C/C	A/A	G/G
CDC Rouleau	25.019	21.3081	3.71086	23.1754	23.3191	-0.143639	25.1344	21.2569	3.87752	2.48158	40	22.0653	17.9347	R	A/A	A/A	A/A	38.276	20.4114	17.8646	R	A/A	A/A	A/A	38.3924	20.0743	18.3181	R	A/A	A/A	A/A	18.0391	R	A/A	A/A	A/A
PI 358602 LSP AGL	24.4776	19.6803	4.7973	18.2663	17.1453	1.12098	19.6146	17.2137	2.40087	2.77305	37.6238	18.444	19.1798	R	A/A	A/A	A/A	40	20.113	19.887	R	A/A	A/A	A/A	34.8839	19.337	15.5469	R	A/A	A/A	A/A	18.2046	R	A/A	A/A	A/A
PI 368648	24.9837	24.9132	0.0705166	23.5418	27.8096	-4.26785	21.5521	20.6567	0.895405	-1.10064	40	20.4723	19.5277	R	C/C	A/A	A/A	38.4057	20.4726	17.9332	R	A/A	A/A	A/A	37.4251	20.0551	17.37	R	A/A	A/A	A/A	18.277	R	A/A	A/A	A/A
PI 426778 LSP AGL	19.5997	19.5179	0.081789	21.2363	20.3608	0.87549	22.2931	21.0824	1.21063	0.722637	40	18.349	21.651	R	A/A	A/A	A/A	40	19.3855	20.6145	R	A/A	A/A	G/G	33.7017	20.5387	13.163	R	A/A	A/A	G/G	18.4762	R	A/A	A/A	G/G
CN 105732 AGL	21.3917	20.6303	0.761415	22.1641	21.1213	1.04279	20.4039	19.6555	0.748341	0.850849	36.8049	20.9535	15.8515	R	A/A	A/A	A/A	40	19.2788	20.7212	R	A/A	A/A	A/A	40	20.9303	19.0697	R	A/A	A/A	A/A	18.5475	R	A/A	A/A	A/A
PI 472590 LSP AGL	21.459	22.3929	-0.933878	21.6594	22.3528	-0.693422	21.6255	22.1608	-0.535255	-0.720852	38.9495	21.0703	17.8791	R	A/A	A/A	G/G	40	18.8905	21.1095	R	A/A	A/A	G/G	37.6635	19.6046	18.0589	R	A/A	A/A	G/G	19.0158	R	A/A	A/A	G/G
PI 431717 LSP AGL	18.6014	21.406	-2.80455	21.1406	20.8756	0.264996	21.7883	22.3809	-0.592619	-1.04406	36.4631	18.6662	17.7969	R	C/C	A/A	A/A	40	17.5673	22.4327	R	C/C	A/A	A/A	36.7045	19.6833	17.0212	R	C/C	A/A	A/A	19.0836	R	C/C	A/A	A/A
PI 297745	24.003	20.1078	3.89524	24.0427	24.7833	-0.740612	23.0564	21.887	1.16944	1.44135	40	20.8713	19.1287	R	A/A	A/A	A/A	38.0906	18.724	19.3666	R	A/A	A/A	A/A	40	19.5045	20.4955	R	A/A	A/A	A/A	19.6636	R	A/A	A/A	A/A
qPCR ΔCT value and allle call at polymorphisms C221A, G319A, G352A from KASP marker LceIF4E-K1, K2, and K3 respectively of three repeats of 80 lentil lines. Inoculatd= Sample from inoculated leaves, Systemic= Samples from systemic leaves. CTV= Cycle thresold of virus (PSbMV); CTL= cycle threshold of lentil, ΔCT=CTV-CTL; R= resistant, S=susceptible. Lines indicated in green color are those lines t…

### Sheet: b. hetergeneous CTs and Calls
Lines	inoculated CTV_Rep1	inoculated CTL_Rep1	inoculated ΔCT_Rep1	inoculated CTV_Rep2	inoculated CTL_Rep2	inoculated ΔCT_Rep2	inoculated CTV_Rep3	inoculated CTL_Rep3	inoculated ΔCT_Rep3	average inoclulated ΔCT	systemic CTV_Rep1	systemic CTL_Rep1	systemic ΔCT_Rep1	C221A Call	G319A Call	G352A Call	systemic CTV_Rep2	systemic CTL_Rep2	systemic ΔCT_Rep2	C221A Call	G319A Call	G352A Call	systemic CTV_Rep3	systemic CTL_Rep3	systemic ΔCT_Rep3	C221A Call	G319A Call	G352A Call
CDC KR-1 AGL	24.3547	22.4109	1.94374	22.4649	23.364	-0.899141	18.622	22.106	-3.484	-0.813134	33.8102	19.7749	14.0353	A/A	A/A	A/A	34.6531	23.6365	11.0166	A/A	A/A	A/A	16.1375	22.1683	-6.03082	C/C	G/G	G/G
ILL 4665 AGL	21.7412	17.9502	3.79102	16.5847	18.0575	-1.47281	15.7375	17.3044	-1.56689	0.250443	32.4419	18.0112	14.4307	A/A	A/A	A/A	16.7429	18.7892	-2.0463	C/C	G/G	G/G	17.7421	18.9184	-1.17636	C/C	G/G	G/G
ILL 5058 AGL	20.4382	19.8678	0.570436	21.6536	20.9363	0.71739	25.6386	20.3832	5.25533	2.18105	31.7177	19.4792	12.2384	C/C	A/A	G/G	25.744	21.5178	4.22627	C/C	G/G	G/G	14.6504	17.5527	-2.90232	C/C	G/G	G/G
PI 182217 LSP AGL	16.9397	22.0921	-5.1524	16.9153	21.8742	-4.95894	21.7263	22.3743	-0.648075	-3.58647	15.2088	19.673	-4.46418	C/C	G/G	G/G	13.7093	20.1207	-6.41143	C/C	G/G	G/G	28.1612	21.8309	6.33022	A/A	A/A	A/A
PI 431893 LSP AGL	28.6896	22.7223	5.96732	18.5921	20.9186	-2.32654	25.0298	22.255	2.77474	2.13851	32.9916	19.3212	13.6705	A/A	A/A	A/A	18.2565	19.0583	-0.801773	C/C	G/G	G/G	32.6187	18.0235	14.5953	A/A	A/A	A/A
PI 432212 LSP AGL	19.5436	22.0724	-2.52874	22.0092	24.0802	-2.07094	24.5358	25.6663	-1.13046	-1.91005	40	27.3592	12.6408	A/A	G/G	G/G	22.0519	22.9638	-0.911907	C/C	G/G	G/G	17.2418	21.729	-4.4872	C/C	G/G	G/G
qPCR ΔCT value and allle call at the polymorphism C221A, G319A, G352A from KASP marker LceIF4E-K1, K2, and K3 respectively of three repeats of 80 lentil lines. Inoculatd= Sample from inoculated leaves, Systemic= Samples from systemic leaves. CTV= Cycle thresold of virus (PSbMV); CTL= cycle threshold of lentil, ΔCT=CTV-CTL; R= resistant, S=susceptible
